# Selfish migrants: How a meiotic driver is selected to increase dispersal

**DOI:** 10.1101/2021.02.01.429134

**Authors:** Jan-Niklas Runge, Hanna Kokko, Anna K. Lindholm

## Abstract

Meiotic drivers are selfish genetic elements that manipulate meiosis to increase their transmission to the next generation to the detriment of the rest of the genome. One example is the *t* haplotype in house mice, which is a naturally occurring meiotic driver with deleterious traits—poor fitness in polyandrous matings and homozygote inviability or infertility—that prevent its fixation. Recently, we discovered and validated a novel effect of *t* in a long-term field study on free-living wild house mice and with experiments: *t*-carriers are more likely to disperse. Here, we ask what known traits of the *t* haplotype can select for a difference in dispersal between *t*-carriers and wildtype mice. To that end, we built individual-based models with dispersal loci on the *t* and the homologous wildtype chromosomes. We also allow for density-dependent expression of these loci. The *t* haplotype consistently evolves to increase the dispersal propensity of its carriers, particularly at high densities. By examining variants of the model that modify different costs caused by *t*, we show that the increase in dispersal is driven by the deleterious traits of *t*, disadvantage in polyandrous matings and lethal homozygosity or male sterility. Finally, we show that an increase in driver-carrier dispersal can evolve across a range of values in driver strength and disadvantages.
