## Supplementary material for "Selfish migrants: How a meiotic driver is selected to increase dispersal": Data frame showing total counts of simulations run for each condition

Number of runs without fixation of t or w	Total number of runs	Loci	Alpha (Remating probability)	Tau (Homozygous viability)	Mdisp (Dispersal mortality)	Pdrive (Drive of t)	Ptsperm (Probability)	SigmaK0 (Spatial stochasticity)	SigmaKX (Temporal stochasticity)	Homozygous t/t male fertility
0	25	1	0.02	0	0.3	0.5	0.5	15	15	Yes
0	25	1	0.02	1	0.3	0.5	0.5	15	15	Yes
0	25	1	0.02	0	0.3	0.5	0.45	15	15	Yes
0	25	1	0.02	1	0.3	0.5	0.45	15	15	Yes
0	25	1	0.02	0	0.3	0.5	0.4	15	15	Yes
0	25	1	0.02	1	0.3	0.5	0.4	15	15	Yes
0	24	1	0.02	0	0.3	0.5	0.35	15	15	Yes
0	24	1	0.02	1	0.3	0.5	0.35	15	15	Yes
0	24	1	0.02	0	0.3	0.5	0.3	15	15	Yes
0	24	1	0.02	1	0.3	0.5	0.3	15	15	Yes
0	24	1	0.02	0	0.3	0.5	0.25	15	15	Yes
0	24	1	0.02	1	0.3	0.5	0.25	15	15	Yes
0	23	1	0.02	0	0.3	0.5	0.2	15	15	Yes
0	23	1	0.02	1	0.3	0.5	0.2	15	15	Yes
0	15	1	0	0	0.3	0.5	0.15	15	15	Yes
0	23	1	0.02	0	0.3	0.5	0.15	15	15	Yes
0	15	1	0	0.05	0.3	0.5	0.15	15	15	Yes
0	15	1	0	0.1	0.3	0.5	0.15	15	15	Yes
0	15	1	0	0.15	0.3	0.5	0.15	15	15	Yes
0	15	1	0	0.2	0.3	0.5	0.15	15	15	Yes
0	15	1	0	0.25	0.3	0.5	0.15	15	15	Yes
0	15	1	0	0.3	0.3	0.5	0.15	15	15	Yes
0	15	1	0	0.35	0.3	0.5	0.15	15	15	Yes
0	15	1	0	0.4	0.3	0.5	0.15	15	15	Yes
0	15	1	0	0.45	0.3	0.5	0.15	15	15	Yes
0	15	1	0	0.5	0.3	0.5	0.15	15	15	Yes
0	15	1	0	0.55	0.3	0.5	0.15	15	15	Yes
0	15	1	0	0.6	0.3	0.5	0.15	15	15	Yes
0	15	1	0	0.65	0.3	0.5	0.15	15	15	Yes
0	15	1	0	0.7	0.3	0.5	0.15	15	15	Yes
0	15	1	0	0.75	0.3	0.5	0.15	15	15	Yes
0	15	1	0	0.8	0.3	0.5	0.15	15	15	Yes
0	15	1	0	0.85	0.3	0.5	0.15	15	15	Yes
0	15	1	0	0.9	0.3	0.5	0.15	15	15	Yes
0	15	1	0	0.95	0.3	0.5	0.15	15	15	Yes
0	15	1	0	1	0.3	0.5	0.15	15	15	Yes
0	23	1	0.02	1	0.3	0.5	0.15	15	15	Yes
0	23	1	0.02	0	0.3	0.5	0.1	15	15	Yes
0	23	1	0.02	1	0.3	0.5	0.1	15	15	Yes
0	23	1	0.02	0	0.3	0.5	0.05	15	15	Yes
0	23	1	0.02	1	0.3	0.5	0.05	15	15	Yes
0	23	1	0.02	0	0.3	0.5	0	15	15	Yes
0	23	1	0.02	1	0.3	0.5	0	15	15	Yes
0	25	1	0.02	0	0.3	0.55	0.5	15	15	Yes
0	25	1	0.02	1	0.3	0.55	0.5	15	15	Yes
0	25	1	0.02	0	0.3	0.55	0.45	15	15	Yes
0	25	1	0.02	1	0.3	0.55	0.45	15	15	Yes
0	25	1	0.02	0	0.3	0.55	0.4	15	15	Yes
0	25	1	0.02	1	0.3	0.55	0.4	15	15	Yes
0	24	1	0.02	0	0.3	0.55	0.35	15	15	Yes
0	24	1	0.02	1	0.3	0.55	0.35	15	15	Yes
0	24	1	0.02	0	0.3	0.55	0.3	15	15	Yes
0	24	1	0.02	1	0.3	0.55	0.3	15	15	Yes
0	24	1	0.02	0	0.3	0.55	0.25	15	15	Yes
0	23	1	0.02	1	0.3	0.55	0.25	15	15	Yes
0	23	1	0.02	0	0.3	0.55	0.2	15	15	Yes
0	23	1	0.02	1	0.3	0.55	0.2	15	15	Yes
0	15	1	0	0	0.3	0.55	0.15	15	15	Yes
0	23	1	0.02	0	0.3	0.55	0.15	15	15	Yes
0	15	1	0	0.05	0.3	0.55	0.15	15	15	Yes
0	15	1	0	0.1	0.3	0.55	0.15	15	15	Yes
0	15	1	0	0.15	0.3	0.55	0.15	15	15	Yes
0	15	1	0	0.2	0.3	0.55	0.15	15	15	Yes
0	15	1	0	0.25	0.3	0.55	0.15	15	15	Yes
0	15	1	0	0.3	0.3	0.55	0.15	15	15	Yes
0	15	1	0	0.35	0.3	0.55	0.15	15	15	Yes
0	15	1	0	0.4	0.3	0.55	0.15	15	15	Yes
4	15	1	0	0.45	0.3	0.55	0.15	15	15	Yes
8	15	1	0	0.5	0.3	0.55	0.15	15	15	Yes
12	14	1	0	0.55	0.3	0.55	0.15	15	15	Yes
14	15	1	0	0.6	0.3	0.55	0.15	15	15	Yes
15	15	1	0	0.65	0.3	0.55	0.15	15	15	Yes
15	15	1	0	0.7	0.3	0.55	0.15	15	15	Yes
15	15	1	0	0.75	0.3	0.55	0.15	15	15	Yes
14	14	1	0	0.8	0.3	0.55	0.15	15	15	Yes
15	15	1	0	0.85	0.3	0.55	0.15	15	15	Yes
15	15	1	0	0.9	0.3	0.55	0.15	15	15	Yes
0	15	1	0	0.95	0.3	0.55	0.15	15	15	Yes
0	15	1	0	1	0.3	0.55	0.15	15	15	Yes
0	23	1	0.02	1	0.3	0.55	0.15	15	15	Yes
0	23	1	0.02	0	0.3	0.55	0.1	15	15	Yes
0	23	1	0.02	1	0.3	0.55	0.1	15	15	Yes
0	23	1	0.02	0	0.3	0.55	0.05	15	15	Yes
0	23	1	0.02	1	0.3	0.55	0.05	15	15	Yes
0	23	1	0.02	0	0.3	0.55	0	15	15	Yes
0	23	1	0.02	1	0.3	0.55	0	15	15	Yes
0	25	1	0.02	0	0.3	0.6	0.5	15	15	Yes
0	25	1	0.02	1	0.3	0.6	0.5	15	15	Yes
0	25	1	0.02	0	0.3	0.6	0.45	15	15	Yes
0	25	1	0.02	1	0.3	0.6	0.45	15	15	Yes
0	25	1	0.02	0	0.3	0.6	0.4	15	15	Yes
0	25	1	0.02	1	0.3	0.6	0.4	15	15	Yes
0	24	1	0.02	0	0.3	0.6	0.35	15	15	Yes
0	24	1	0.02	1	0.3	0.6	0.35	15	15	Yes
0	24	1	0.02	0	0.3	0.6	0.3	15	15	Yes
0	24	1	0.02	1	0.3	0.6	0.3	15	15	Yes
0	23	1	0.02	0	0.3	0.6	0.25	15	15	Yes
0	23	1	0.02	1	0.3	0.6	0.25	15	15	Yes
0	23	1	0.02	0	0.3	0.6	0.2	15	15	Yes
0	23	1	0.02	1	0.3	0.6	0.2	15	15	Yes
15	15	1	0	0	0.3	0.6	0.15	15	15	Yes
0	23	1	0.02	0	0.3	0.6	0.15	15	15	Yes
15	15	1	0	0.05	0.3	0.6	0.15	15	15	Yes
15	15	1	0	0.1	0.3	0.6	0.15	15	15	Yes
15	15	1	0	0.15	0.3	0.6	0.15	15	15	Yes
15	15	1	0	0.2	0.3	0.6	0.15	15	15	Yes
15	15	1	0	0.25	0.3	0.6	0.15	15	15	Yes
15	15	1	0	0.3	0.3	0.6	0.15	15	15	Yes
15	15	1	0	0.35	0.3	0.6	0.15	15	15	Yes
15	15	1	0	0.4	0.3	0.6	0.15	15	15	Yes
14	14	1	0	0.45	0.3	0.6	0.15	15	15	Yes
15	15	1	0	0.5	0.3	0.6	0.15	15	15	Yes
15	15	1	0	0.55	0.3	0.6	0.15	15	15	Yes
15	15	1	0	0.6	0.3	0.6	0.15	15	15	Yes
15	15	1	0	0.65	0.3	0.6	0.15	15	15	Yes
15	15	1	0	0.7	0.3	0.6	0.15	15	15	Yes
14	14	1	0	0.75	0.3	0.6	0.15	15	15	Yes
14	14	1	0	0.8	0.3	0.6	0.15	15	15	Yes
14	14	1	0	0.85	0.3	0.6	0.15	15	15	Yes
0	15	1	0	0.9	0.3	0.6	0.15	15	15	Yes
0	15	1	0	0.95	0.3	0.6	0.15	15	15	Yes
0	15	1	0	1	0.3	0.6	0.15	15	15	Yes
0	23	1	0.02	1	0.3	0.6	0.15	15	15	Yes
0	23	1	0.02	0	0.3	0.6	0.1	15	15	Yes
0	23	1	0.02	1	0.3	0.6	0.1	15	15	Yes
0	23	1	0.02	0	0.3	0.6	0.05	15	15	Yes
0	23	1	0.02	1	0.3	0.6	0.05	15	15	Yes
0	23	1	0.02	0	0.3	0.6	0	15	15	Yes
0	23	1	0.02	1	0.3	0.6	0	15	15	Yes
25	25	1	0.02	0	0.3	0.65	0.5	15	15	Yes
0	25	1	0.02	1	0.3	0.65	0.5	15	15	Yes
0	25	1	0.02	0	0.3	0.65	0.45	15	15	Yes
0	25	1	0.02	1	0.3	0.65	0.45	15	15	Yes
0	25	1	0.02	0	0.3	0.65	0.4	15	15	Yes
0	25	1	0.02	1	0.3	0.65	0.4	15	15	Yes
0	24	1	0.02	0	0.3	0.65	0.35	15	15	Yes
0	24	1	0.02	1	0.3	0.65	0.35	15	15	Yes
0	24	1	0.02	0	0.3	0.65	0.3	15	15	Yes
0	24	1	0.02	1	0.3	0.65	0.3	15	15	Yes
0	23	1	0.02	0	0.3	0.65	0.25	15	15	Yes
0	23	1	0.02	1	0.3	0.65	0.25	15	15	Yes
0	23	1	0.02	0	0.3	0.65	0.2	15	15	Yes
0	23	1	0.02	1	0.3	0.65	0.2	15	15	Yes
14	14	1	0	0	0.3	0.65	0.15	15	15	Yes
0	23	1	0.02	0	0.3	0.65	0.15	15	15	Yes
14	14	1	0	0.05	0.3	0.65	0.15	15	15	Yes
14	14	1	0	0.1	0.3	0.65	0.15	15	15	Yes
14	14	1	0	0.15	0.3	0.65	0.15	15	15	Yes
14	14	1	0	0.2	0.3	0.65	0.15	15	15	Yes
14	14	1	0	0.25	0.3	0.65	0.15	15	15	Yes
14	14	1	0	0.3	0.3	0.65	0.15	15	15	Yes
14	14	1	0	0.35	0.3	0.65	0.15	15	15	Yes
14	14	1	0	0.4	0.3	0.65	0.15	15	15	Yes
14	14	1	0	0.45	0.3	0.65	0.15	15	15	Yes
14	14	1	0	0.5	0.3	0.65	0.15	15	15	Yes
14	14	1	0	0.55	0.3	0.65	0.15	15	15	Yes
14	14	1	0	0.6	0.3	0.65	0.15	15	15	Yes
14	14	1	0	0.65	0.3	0.65	0.15	15	15	Yes
14	14	1	0	0.7	0.3	0.65	0.15	15	15	Yes
14	14	1	0	0.75	0.3	0.65	0.15	15	15	Yes
14	14	1	0	0.8	0.3	0.65	0.15	15	15	Yes
0	14	1	0	0.85	0.3	0.65	0.15	15	15	Yes
0	14	1	0	0.9	0.3	0.65	0.15	15	15	Yes
0	14	1	0	0.95	0.3	0.65	0.15	15	15	Yes
0	14	1	0	1	0.3	0.65	0.15	15	15	Yes
0	23	1	0.02	1	0.3	0.65	0.15	15	15	Yes
0	23	1	0.02	0	0.3	0.65	0.1	15	15	Yes
0	23	1	0.02	1	0.3	0.65	0.1	15	15	Yes
0	23	1	0.02	0	0.3	0.65	0.05	15	15	Yes
0	23	1	0.02	1	0.3	0.65	0.05	15	15	Yes
0	23	1	0.02	0	0.3	0.65	0	15	15	Yes
0	23	1	0.02	1	0.3	0.65	0	15	15	Yes
24	24	1	0.02	0	0.3	0.7	0.5	15	15	Yes
0	25	1	0.02	1	0.3	0.7	0.5	15	15	Yes
24	24	1	0.02	0	0.3	0.7	0.45	15	15	Yes
0	25	1	0.02	1	0.3	0.7	0.45	15	15	Yes
20	24	1	0.02	0	0.3	0.7	0.4	15	15	Yes
0	25	1	0.02	1	0.3	0.7	0.4	15	15	Yes
0	24	1	0.02	0	0.3	0.7	0.35	15	15	Yes
0	24	1	0.02	1	0.3	0.7	0.35	15	15	Yes
0	24	1	0.02	0	0.3	0.7	0.3	15	15	Yes
0	24	1	0.02	1	0.3	0.7	0.3	15	15	Yes
0	23	1	0.02	0	0.3	0.7	0.25	15	15	Yes
0	23	1	0.02	1	0.3	0.7	0.25	15	15	Yes
0	23	1	0.02	0	0.3	0.7	0.2	15	15	Yes
0	23	1	0.02	1	0.3	0.7	0.2	15	15	Yes
14	14	1	0	0	0.3	0.7	0.15	15	15	Yes
0	23	1	0.02	0	0.3	0.7	0.15	15	15	Yes
14	14	1	0	0.05	0.3	0.7	0.15	15	15	Yes
14	14	1	0	0.1	0.3	0.7	0.15	15	15	Yes
14	14	1	0	0.15	0.3	0.7	0.15	15	15	Yes
14	14	1	0	0.2	0.3	0.7	0.15	15	15	Yes
14	14	1	0	0.25	0.3	0.7	0.15	15	15	Yes
14	14	1	0	0.3	0.3	0.7	0.15	15	15	Yes
14	14	1	0	0.35	0.3	0.7	0.15	15	15	Yes
14	14	1	0	0.4	0.3	0.7	0.15	15	15	Yes
14	14	1	0	0.45	0.3	0.7	0.15	15	15	Yes
14	14	1	0	0.5	0.3	0.7	0.15	15	15	Yes
14	14	1	0	0.55	0.3	0.7	0.15	15	15	Yes
14	14	1	0	0.6	0.3	0.7	0.15	15	15	Yes
14	14	1	0	0.65	0.3	0.7	0.15	15	15	Yes
13	13	1	0	0.7	0.3	0.7	0.15	15	15	Yes
13	13	1	0	0.75	0.3	0.7	0.15	15	15	Yes
0	14	1	0	0.8	0.3	0.7	0.15	15	15	Yes
0	14	1	0	0.85	0.3	0.7	0.15	15	15	Yes
0	14	1	0	0.9	0.3	0.7	0.15	15	15	Yes
0	14	1	0	0.95	0.3	0.7	0.15	15	15	Yes
0	14	1	0	1	0.3	0.7	0.15	15	15	Yes
0	23	1	0.02	1	0.3	0.7	0.15	15	15	Yes
0	23	1	0.02	0	0.3	0.7	0.1	15	15	Yes
0	23	1	0.02	1	0.3	0.7	0.1	15	15	Yes
0	23	1	0.02	0	0.3	0.7	0.05	15	15	Yes
0	23	1	0.02	1	0.3	0.7	0.05	15	15	Yes
0	23	1	0.02	0	0.3	0.7	0	15	15	Yes
0	23	1	0.02	1	0.3	0.7	0	15	15	Yes
25	25	1	0.02	0	0.3	0.75	0.5	15	15	Yes
0	25	1	0.02	1	0.3	0.75	0.5	15	15	Yes
24	24	1	0.02	0	0.3	0.75	0.45	15	15	Yes
0	25	1	0.02	1	0.3	0.75	0.45	15	15	Yes
23	23	1	0.02	0	0.3	0.75	0.4	15	15	Yes
0	25	1	0.02	1	0.3	0.75	0.4	15	15	Yes
22	22	1	0.02	0	0.3	0.75	0.35	15	15	Yes
0	24	1	0.02	1	0.3	0.75	0.35	15	15	Yes
19	22	1	0.02	0	0.3	0.75	0.3	15	15	Yes
0	24	1	0.02	1	0.3	0.75	0.3	15	15	Yes
0	23	1	0.02	0	0.3	0.75	0.25	15	15	Yes
0	23	1	0.02	1	0.3	0.75	0.25	15	15	Yes
0	23	1	0.02	0	0.3	0.75	0.2	15	15	Yes
0	23	1	0.02	1	0.3	0.75	0.2	15	15	Yes
13	13	1	0	0	0.3	0.75	0.15	15	15	Yes
0	23	1	0.02	0	0.3	0.75	0.15	15	15	Yes
13	13	1	0	0.05	0.3	0.75	0.15	15	15	Yes
13	13	1	0	0.1	0.3	0.75	0.15	15	15	Yes
13	13	1	0	0.15	0.3	0.75	0.15	15	15	Yes
13	13	1	0	0.2	0.3	0.75	0.15	15	15	Yes
13	13	1	0	0.25	0.3	0.75	0.15	15	15	Yes
13	13	1	0	0.3	0.3	0.75	0.15	15	15	Yes
13	13	1	0	0.35	0.3	0.75	0.15	15	15	Yes
13	13	1	0	0.4	0.3	0.75	0.15	15	15	Yes
13	13	1	0	0.45	0.3	0.75	0.15	15	15	Yes
13	13	1	0	0.5	0.3	0.75	0.15	15	15	Yes
13	13	1	0	0.55	0.3	0.75	0.15	15	15	Yes
13	13	1	0	0.6	0.3	0.75	0.15	15	15	Yes
13	13	1	0	0.65	0.3	0.75	0.15	15	15	Yes
13	13	1	0	0.7	0.3	0.75	0.15	15	15	Yes
0	14	1	0	0.75	0.3	0.75	0.15	15	15	Yes
0	13	1	0	0.8	0.3	0.75	0.15	15	15	Yes
0	13	1	0	0.85	0.3	0.75	0.15	15	15	Yes
0	13	1	0	0.9	0.3	0.75	0.15	15	15	Yes
0	13	1	0	0.95	0.3	0.75	0.15	15	15	Yes
0	13	1	0	1	0.3	0.75	0.15	15	15	Yes
0	23	1	0.02	1	0.3	0.75	0.15	15	15	Yes
0	23	1	0.02	0	0.3	0.75	0.1	15	15	Yes
0	23	1	0.02	1	0.3	0.75	0.1	15	15	Yes
0	23	1	0.02	0	0.3	0.75	0.05	15	15	Yes
0	23	1	0.02	1	0.3	0.75	0.05	15	15	Yes
0	23	1	0.02	0	0.3	0.75	0	15	15	Yes
0	23	1	0.02	1	0.3	0.75	0	15	15	Yes
25	25	1	0.02	0	0.3	0.8	0.5	15	15	Yes
0	25	1	0.02	1	0.3	0.8	0.5	15	15	Yes
24	24	1	0.02	0	0.3	0.8	0.45	15	15	Yes
0	25	1	0.02	1	0.3	0.8	0.45	15	15	Yes
23	23	1	0.02	0	0.3	0.8	0.4	15	15	Yes
0	25	1	0.02	1	0.3	0.8	0.4	15	15	Yes
22	22	1	0.02	0	0.3	0.8	0.35	15	15	Yes
0	24	1	0.02	1	0.3	0.8	0.35	15	15	Yes
23	23	1	0.02	0	0.3	0.8	0.3	15	15	Yes
0	24	1	0.02	1	0.3	0.8	0.3	15	15	Yes
22	22	1	0.02	0	0.3	0.8	0.25	15	15	Yes
0	23	1	0.02	1	0.3	0.8	0.25	15	15	Yes
23	23	1	0.02	0	0.3	0.8	0.2	15	15	Yes
0	23	1	0.02	1	0.3	0.8	0.2	15	15	Yes
13	13	1	0	0	0.3	0.8	0.15	15	15	Yes
15	23	1	0.02	0	0.3	0.8	0.15	15	15	Yes
13	13	1	0	0.05	0.3	0.8	0.15	15	15	Yes
13	13	1	0	0.1	0.3	0.8	0.15	15	15	Yes
13	13	1	0	0.15	0.3	0.8	0.15	15	15	Yes
13	13	1	0	0.2	0.3	0.8	0.15	15	15	Yes
13	13	1	0	0.25	0.3	0.8	0.15	15	15	Yes
13	13	1	0	0.3	0.3	0.8	0.15	15	15	Yes
13	13	1	0	0.35	0.3	0.8	0.15	15	15	Yes
13	13	1	0	0.4	0.3	0.8	0.15	15	15	Yes
13	13	1	0	0.45	0.3	0.8	0.15	15	15	Yes
13	13	1	0	0.5	0.3	0.8	0.15	15	15	Yes
13	13	1	0	0.55	0.3	0.8	0.15	15	15	Yes
13	13	1	0	0.6	0.3	0.8	0.15	15	15	Yes
13	13	1	0	0.65	0.3	0.8	0.15	15	15	Yes
0	13	1	0	0.7	0.3	0.8	0.15	15	15	Yes
0	13	1	0	0.75	0.3	0.8	0.15	15	15	Yes
0	13	1	0	0.8	0.3	0.8	0.15	15	15	Yes
0	13	1	0	0.85	0.3	0.8	0.15	15	15	Yes
0	13	1	0	0.9	0.3	0.8	0.15	15	15	Yes
0	13	1	0	0.95	0.3	0.8	0.15	15	15	Yes
0	13	1	0	1	0.3	0.8	0.15	15	15	Yes
0	23	1	0.02	1	0.3	0.8	0.15	15	15	Yes
0	23	1	0.02	0	0.3	0.8	0.1	15	15	Yes
0	23	1	0.02	1	0.3	0.8	0.1	15	15	Yes
0	23	1	0.02	0	0.3	0.8	0.05	15	15	Yes
0	23	1	0.02	1	0.3	0.8	0.05	15	15	Yes
0	23	1	0.02	0	0.3	0.8	0	15	15	Yes
0	23	1	0.02	1	0.3	0.8	0	15	15	Yes
23	23	1	0.02	0	0.3	0.85	0.5	15	15	Yes
0	25	1	0.02	1	0.3	0.85	0.5	15	15	Yes
24	24	1	0.02	0	0.3	0.85	0.45	15	15	Yes
0	25	1	0.02	1	0.3	0.85	0.45	15	15	Yes
23	23	1	0.02	0	0.3	0.85	0.4	15	15	Yes
0	25	1	0.02	1	0.3	0.85	0.4	15	15	Yes
23	23	1	0.02	0	0.3	0.85	0.35	15	15	Yes
0	24	1	0.02	1	0.3	0.85	0.35	15	15	Yes
23	23	1	0.02	0	0.3	0.85	0.3	15	15	Yes
0	24	1	0.02	1	0.3	0.85	0.3	15	15	Yes
23	23	1	0.02	0	0.3	0.85	0.25	15	15	Yes
0	23	1	0.02	1	0.3	0.85	0.25	15	15	Yes
23	23	1	0.02	0	0.3	0.85	0.2	15	15	Yes
0	23	1	0.02	1	0.3	0.85	0.2	15	15	Yes
13	13	1	0	0	0.3	0.85	0.15	15	15	Yes
23	23	1	0.02	0	0.3	0.85	0.15	15	15	Yes
13	13	1	0	0.05	0.3	0.85	0.15	15	15	Yes
13	13	1	0	0.1	0.3	0.85	0.15	15	15	Yes
13	13	1	0	0.15	0.3	0.85	0.15	15	15	Yes
13	13	1	0	0.2	0.3	0.85	0.15	15	15	Yes
13	13	1	0	0.25	0.3	0.85	0.15	15	15	Yes
13	13	1	0	0.3	0.3	0.85	0.15	15	15	Yes
13	13	1	0	0.35	0.3	0.85	0.15	15	15	Yes
13	13	1	0	0.4	0.3	0.85	0.15	15	15	Yes
13	13	1	0	0.45	0.3	0.85	0.15	15	15	Yes
13	13	1	0	0.5	0.3	0.85	0.15	15	15	Yes
13	13	1	0	0.55	0.3	0.85	0.15	15	15	Yes
13	13	1	0	0.6	0.3	0.85	0.15	15	15	Yes
0	13	1	0	0.65	0.3	0.85	0.15	15	15	Yes
0	13	1	0	0.7	0.3	0.85	0.15	15	15	Yes
0	13	1	0	0.75	0.3	0.85	0.15	15	15	Yes
0	13	1	0	0.8	0.3	0.85	0.15	15	15	Yes
0	13	1	0	0.85	0.3	0.85	0.15	15	15	Yes
0	13	1	0	0.9	0.3	0.85	0.15	15	15	Yes
0	13	1	0	0.95	0.3	0.85	0.15	15	15	Yes
0	13	1	0	1	0.3	0.85	0.15	15	15	Yes
0	23	1	0.02	1	0.3	0.85	0.15	15	15	Yes
23	23	1	0.02	0	0.3	0.85	0.1	15	15	Yes
0	23	1	0.02	1	0.3	0.85	0.1	15	15	Yes
23	23	1	0.02	0	0.3	0.85	0.05	15	15	Yes
0	23	1	0.02	1	0.3	0.85	0.05	15	15	Yes
23	23	1	0.02	0	0.3	0.85	0	15	15	Yes
0	23	1	0.02	1	0.3	0.85	0	15	15	Yes
24	24	1	0.02	0	0.3	0.9	0.5	15	15	Yes
0	25	1	0.02	1	0.3	0.9	0.5	15	15	Yes
24	24	1	0.02	0	0.3	0.9	0.45	15	15	Yes
0	25	1	0.02	1	0.3	0.9	0.45	15	15	Yes
22	22	1	0.02	0	0.3	0.9	0.4	15	15	Yes
0	25	1	0.02	1	0.3	0.9	0.4	15	15	Yes
23	23	1	0.02	0	0.3	0.9	0.35	15	15	Yes
0	24	1	0.02	1	0.3	0.9	0.35	15	15	Yes
23	23	1	0.02	0	0.3	0.9	0.3	15	15	Yes
0	24	1	0.02	1	0.3	0.9	0.3	15	15	Yes
23	23	1	0.02	0	0.3	0.9	0.25	15	15	Yes
0	23	1	0.02	1	0.3	0.9	0.25	15	15	Yes
23	23	1	0.02	0	0.3	0.9	0.2	15	15	Yes
0	23	1	0.02	1	0.3	0.9	0.2	15	15	Yes
113	113	1	0	0	0.3	0.9	0.15	15	15	Yes
100	100	1	0.01	0	0.3	0.9	0.15	15	15	Yes
123	123	1	0.02	0	0.3	0.9	0.15	15	15	Yes
13	13	1	0	0.05	0.3	0.9	0.15	15	15	Yes
13	13	1	0	0.1	0.3	0.9	0.15	15	15	Yes
13	13	1	0	0.15	0.3	0.9	0.15	15	15	Yes
13	13	1	0	0.2	0.3	0.9	0.15	15	15	Yes
112	112	1	0	0.25	0.3	0.9	0.15	15	15	Yes
100	100	1	0.01	0.25	0.3	0.9	0.15	15	15	Yes
99	99	1	0.02	0.25	0.3	0.9	0.15	15	15	Yes
13	13	1	0	0.3	0.3	0.9	0.15	15	15	Yes
13	13	1	0	0.35	0.3	0.9	0.15	15	15	Yes
13	13	1	0	0.4	0.3	0.9	0.15	15	15	Yes
13	13	1	0	0.45	0.3	0.9	0.15	15	15	Yes
112	112	1	0	0.5	0.3	0.9	0.15	15	15	Yes
99	99	1	0.01	0.5	0.3	0.9	0.15	15	15	Yes
100	100	1	0.02	0.5	0.3	0.9	0.15	15	15	Yes
7	13	1	0	0.55	0.3	0.9	0.15	15	15	Yes
0	13	1	0	0.6	0.3	0.9	0.15	15	15	Yes
0	13	1	0	0.65	0.3	0.9	0.15	15	15	Yes
0	13	1	0	0.7	0.3	0.9	0.15	15	15	Yes
0	13	1	0	0.75	0.3	0.9	0.15	15	15	Yes
0	13	1	0	0.8	0.3	0.9	0.15	15	15	Yes
0	13	1	0	0.85	0.3	0.9	0.15	15	15	Yes
0	13	1	0	0.9	0.3	0.9	0.15	15	15	Yes
0	13	1	0	0.95	0.3	0.9	0.15	15	15	Yes
0	13	1	0	1	0.3	0.9	0.15	15	15	Yes
0	23	1	0.02	1	0.3	0.9	0.15	15	15	Yes
23	23	1	0.02	0	0.3	0.9	0.1	15	15	Yes
0	23	1	0.02	1	0.3	0.9	0.1	15	15	Yes
23	23	1	0.02	0	0.3	0.9	0.05	15	15	Yes
0	23	1	0.02	1	0.3	0.9	0.05	15	15	Yes
22	22	1	0.02	0	0.3	0.9	0	15	15	Yes
0	23	1	0.02	1	0.3	0.9	0	15	15	Yes
24	24	1	0.02	0	0.3	0.95	0.5	15	15	Yes
0	25	1	0.02	1	0.3	0.95	0.5	15	15	Yes
24	24	1	0.02	0	0.3	0.95	0.45	15	15	Yes
0	25	1	0.02	1	0.3	0.95	0.45	15	15	Yes
22	22	1	0.02	0	0.3	0.95	0.4	15	15	Yes
0	25	1	0.02	1	0.3	0.95	0.4	15	15	Yes
23	23	1	0.02	0	0.3	0.95	0.35	15	15	Yes
0	24	1	0.02	1	0.3	0.95	0.35	15	15	Yes
23	23	1	0.02	0	0.3	0.95	0.3	15	15	Yes
0	24	1	0.02	1	0.3	0.95	0.3	15	15	Yes
23	23	1	0.02	0	0.3	0.95	0.25	15	15	Yes
0	23	1	0.02	1	0.3	0.95	0.25	15	15	Yes
23	23	1	0.02	0	0.3	0.95	0.2	15	15	Yes
0	23	1	0.02	1	0.3	0.95	0.2	15	15	Yes
13	13	1	0	0	0.3	0.95	0.15	15	15	Yes
23	23	1	0.02	0	0.3	0.95	0.15	15	15	Yes
13	13	1	0	0.05	0.3	0.95	0.15	15	15	Yes
13	13	1	0	0.1	0.3	0.95	0.15	15	15	Yes
13	13	1	0	0.15	0.3	0.95	0.15	15	15	Yes
13	13	1	0	0.2	0.3	0.95	0.15	15	15	Yes
13	13	1	0	0.25	0.3	0.95	0.15	15	15	Yes
13	13	1	0	0.3	0.3	0.95	0.15	15	15	Yes
13	13	1	0	0.35	0.3	0.95	0.15	15	15	Yes
13	13	1	0	0.4	0.3	0.95	0.15	15	15	Yes
13	13	1	0	0.45	0.3	0.95	0.15	15	15	Yes
0	13	1	0	0.5	0.3	0.95	0.15	15	15	Yes
0	13	1	0	0.55	0.3	0.95	0.15	15	15	Yes
0	13	1	0	0.6	0.3	0.95	0.15	15	15	Yes
0	13	1	0	0.65	0.3	0.95	0.15	15	15	Yes
0	13	1	0	0.7	0.3	0.95	0.15	15	15	Yes
0	13	1	0	0.75	0.3	0.95	0.15	15	15	Yes
0	13	1	0	0.8	0.3	0.95	0.15	15	15	Yes
0	13	1	0	0.85	0.3	0.95	0.15	15	15	Yes
0	13	1	0	0.9	0.3	0.95	0.15	15	15	Yes
0	13	1	0	0.95	0.3	0.95	0.15	15	15	Yes
0	13	1	0	1	0.3	0.95	0.15	15	15	Yes
0	23	1	0.02	1	0.3	0.95	0.15	15	15	Yes
22	22	1	0.02	0	0.3	0.95	0.1	15	15	Yes
0	23	1	0.02	1	0.3	0.95	0.1	15	15	Yes
23	23	1	0.02	0	0.3	0.95	0.05	15	15	Yes
0	23	1	0.02	1	0.3	0.95	0.05	15	15	Yes
22	22	1	0.02	0	0.3	0.95	0	15	15	Yes
0	23	1	0.02	1	0.3	0.95	0	15	15	Yes
24	24	1	0.02	0	0.3	1	0.5	15	15	Yes
0	24	1	0.02	1	0.3	1	0.5	15	15	Yes
24	24	1	0.02	0	0.3	1	0.45	15	15	Yes
0	25	1	0.02	1	0.3	1	0.45	15	15	Yes
23	23	1	0.02	0	0.3	1	0.4	15	15	Yes
0	24	1	0.02	1	0.3	1	0.4	15	15	Yes
23	23	1	0.02	0	0.3	1	0.35	15	15	Yes
0	24	1	0.02	1	0.3	1	0.35	15	15	Yes
23	23	1	0.02	0	0.3	1	0.3	15	15	Yes
0	24	1	0.02	1	0.3	1	0.3	15	15	Yes
23	23	1	0.02	0	0.3	1	0.25	15	15	Yes
0	23	1	0.02	1	0.3	1	0.25	15	15	Yes
23	23	1	0.02	0	0.3	1	0.2	15	15	Yes
0	23	1	0.02	1	0.3	1	0.2	15	15	Yes
13	13	1	0	0	0.3	1	0.15	15	15	Yes
23	23	1	0.02	0	0.3	1	0.15	15	15	Yes
13	13	1	0	0.05	0.3	1	0.15	15	15	Yes
13	13	1	0	0.1	0.3	1	0.15	15	15	Yes
13	13	1	0	0.15	0.3	1	0.15	15	15	Yes
13	13	1	0	0.2	0.3	1	0.15	15	15	Yes
13	13	1	0	0.25	0.3	1	0.15	15	15	Yes
13	13	1	0	0.3	0.3	1	0.15	15	15	Yes
13	13	1	0	0.35	0.3	1	0.15	15	15	Yes
13	13	1	0	0.4	0.3	1	0.15	15	15	Yes
0	13	1	0	0.45	0.3	1	0.15	15	15	Yes
0	13	1	0	0.5	0.3	1	0.15	15	15	Yes
0	13	1	0	0.55	0.3	1	0.15	15	15	Yes
0	13	1	0	0.6	0.3	1	0.15	15	15	Yes
0	13	1	0	0.65	0.3	1	0.15	15	15	Yes
0	13	1	0	0.7	0.3	1	0.15	15	15	Yes
0	13	1	0	0.75	0.3	1	0.15	15	15	Yes
0	13	1	0	0.8	0.3	1	0.15	15	15	Yes
0	13	1	0	0.85	0.3	1	0.15	15	15	Yes
0	13	1	0	0.9	0.3	1	0.15	15	15	Yes
0	13	1	0	0.95	0.3	1	0.15	15	15	Yes
0	13	1	0	1	0.3	1	0.15	15	15	Yes
0	23	1	0.02	1	0.3	1	0.15	15	15	Yes
22	22	1	0.02	0	0.3	1	0.1	15	15	Yes
0	23	1	0.02	1	0.3	1	0.1	15	15	Yes
22	22	1	0.02	0	0.3	1	0.05	15	15	Yes
0	23	1	0.02	1	0.3	1	0.05	15	15	Yes
23	23	1	0.02	0	0.3	1	0	15	15	Yes
0	23	1	0.02	1	0.3	1	0	15	15	Yes
14	30	2	0.02	0	0.3	0.9	0.15	0	0	Yes
12	30	2	0.02	0	0.3	0.9	0.15	0	10	Yes
12	26	2	0.02	0	0.3	0.9	0.15	0	15	Yes
9	26	2	0.02	0	0.3	0.9	0.15	0	20	Yes
13	27	2	0.02	0	0.3	0.9	0.15	0	25	Yes
10	29	2	0.02	0	0.3	0.9	0.15	0	5	Yes
3	31	2	0.02	0	0.3	0.9	0.15	10	0	Yes
11	28	2	0.02	0	0.3	0.9	0.15	10	10	Yes
14	27	2	0.02	0	0.3	0.9	0.15	10	15	Yes
10	28	2	0.02	0	0.3	0.9	0.15	10	20	Yes
12	27	2	0.02	0	0.3	0.9	0.15	10	25	Yes
16	28	2	0.02	0	0.3	0.9	0.15	10	5	Yes
48	93	2	0	0	0.3	0.9	0.15	15	15	Yes
46	88	2	0.01	0	0.3	0.9	0.15	15	15	Yes
9	32	2	0.02	0	0.3	0.9	0.15	15	0	Yes
11	29	2	0.02	0	0.3	0.9	0.15	15	10	Yes
56	118	2	0.02	0	0.3	0.9	0.15	15	15	Yes
15	26	2	0.02	0	0.3	0.9	0.15	15	20	Yes
12	25	2	0.02	0	0.3	0.9	0.15	15	25	Yes
10	28	2	0.02	0	0.3	0.9	0.15	15	5	Yes
56	93	2	0	0.25	0.3	0.9	0.15	15	15	Yes
48	88	2	0.01	0.25	0.3	0.9	0.15	15	15	Yes
42	88	2	0.02	0.25	0.3	0.9	0.15	15	15	Yes
40	98	2	0	0.5	0.3	0.9	0.15	15	15	Yes
39	94	2	0.01	0.5	0.3	0.9	0.15	15	15	Yes
34	89	2	0.02	0.5	0.3	0.9	0.15	15	15	Yes
73	194	2	0	1	0.3	0.9	0.15	15	15	No
62	189	2	0.01	1	0.3	0.9	0.15	15	15	No
69	187	2	0.02	1	0.3	0.9	0.15	15	15	No
7	31	2	0.02	0	0.3	0.9	0.15	20	0	Yes
13	20	2	0.02	0	0.3	0.9	0.15	20	10	Yes
11	26	2	0.02	0	0.3	0.9	0.15	20	15	Yes
20	27	2	0.02	0	0.3	0.9	0.15	20	20	Yes
21	24	2	0.02	0	0.3	0.9	0.15	20	25	Yes
19	20	2	0.02	0	0.3	0.9	0.15	20	5	Yes
5	31	2	0.02	0	0.3	0.9	0.15	25	0	Yes
9	31	2	0.02	0	0.3	0.9	0.15	25	10	Yes
18	25	2	0.02	0	0.3	0.9	0.15	25	15	Yes
19	25	2	0.02	0	0.3	0.9	0.15	25	20	Yes
22	24	2	0.02	0	0.3	0.9	0.15	25	25	Yes
0	14	2	0.02	0	0.3	0.9	0.15	25	5	Yes
10	29	2	0.02	0	0.3	0.9	0.15	5	0	Yes
15	28	2	0.02	0	0.3	0.9	0.15	5	10	Yes
10	25	2	0.02	0	0.3	0.9	0.15	5	15	Yes
15	28	2	0.02	0	0.3	0.9	0.15	5	20	Yes
12	27	2	0.02	0	0.3	0.9	0.15	5	25	Yes
12	30	2	0.02	0	0.3	0.9	0.15	5	5	Yes
